# Gluconeogenesis and glycogen metabolism in the epidermis and endoderm of *Xenopus tropicalis* embryos and larvae

**DOI:** 10.64898/2026.05.08.723674

**Authors:** Motoharu Aoki, Ayaka Tsuchida, Kei Tamura, Otto Baba, Kazutoshi Yoshitake, Fumiya Furukawa

## Abstract

In many oviparous animals, egg yolk is the sole source of nutrition until feeding begins, and carbohydrates are present in only small amounts in the yolk. Glucose plays an important role in the developmental processes of various animals. In addition, gluconeogenesis has been reported to occur in the yolk syncytial layer (YSL) of cartilaginous fish and teleosts. In contrast, the role of gluconeogenesis in tetrapods remains unclear. In this study, we used *Xenopus tropicalis*, an anuran amphibian, which lacks YSL, and therefore provide an opportunity to examine the evolutionary conservation of gluconeogenic mechanisms among vertebrates. In *X. tropicalis*, liquid chromatography/mass spectrometry revealed that glucose levels increased before liver formation. Subsequent tracer experiments using ^13^C-labeled metabolic substrates detected gluconeogenesis activity from glycerol and lactate. Expression analyses showed that gluconeogenic genes are expressed in the epidermis and endoderm. Consistently, generation 0 (G0) knockout of *fbp1*, a key gluconeogenic gene, resulted in a significant reduction in glucose levels, affecting brain development. These findings first demonstrate that gluconeogenesis supports development of *X. tropicalis*. To the best of our knowledge, gluconeogenesis in developing epidermis has not been reported, highlighting previously unrecognized diversity in tissue-specific metabolism during vertebrate development. Comparative analyses across species will provide further insights into the evolution and functional significance of embryonic gluconeogenesis and nutrient metabolism.
