## Supplementary material for "Gluconeogenesis and glycogen metabolism in the epidermis and endoderm of *Xenopus tropicalis* embryos and larvae": Table S1

### Sheet: Sheet1
Table S1. Conditions of LC-MS
Column	column temperature	Solvent A	Solvent B	Flow rate and gradient settings
VT-50 2D	60℃	Acetonitrile	25 mM ammonium formate	isocratic 0.3 mL/min; B, 80%
VG-50 2D	60℃	Acetonitrile	0.5% ammonia	gradient 0.2 mL/min; 0 min, 20% B; 2 min, 20% B; 13min, 95% B; 16min, 95% B; 20 min, 10% B; 23min
