## Supplementary material for "Gluconeogenesis and glycogen metabolism in the epidermis and endoderm of *Xenopus tropicalis* embryos and larvae": Table S2

### Sheet: Sheet1
Table S2. Conditions of LC-MS
Column	column temperature	Solvent A	Solvent B	Flow rate and gradient settings
VT-50 2D	60℃	Acetonitrile	25 mM ammonium formate	isocratic 0.3 mL/min; B, 80%
VG-50 2D	60℃	Acetonitrile	0.5% ammonia	gradient 0.2 mL/min; 0 min, 8.8% B; 8 min, 8.8% B; 14 min, 95% B; 17 min, 95% B; 19 min, 8.8% B; 2 4min, 8.8% B
Intrada Organic Acid 150 x 2 mm	37℃	acetonitrile/ultrapure water/formic acid = 10/90/0.1	acetonitrile/100 mM ammonium formate = 10/90	gradient 0.2 mL/min; 0 min, 0% B; 7 min, 100% B; 10 min, 100% B; 16 min, 0% B
