## Supplementary material for "Gluconeogenesis and glycogen metabolism in the epidermis and endoderm of *Xenopus tropicalis* embryos and larvae": Table S3

### Sheet: Sheet1
Table S3. LC-MS parameters used for data acquisition
Gluconeogenesis, Glycogen metaoblism, Pentose phosphate, Hexosamine biosynthesis
	Mode	Precursor ion (m/z)	Product ion (m/z)	Dwell time (msec)	Q1 Pre Biass (v)	CE	Q3 Pre Biass (v)
Glucose	Negative	179.05	88.9	100	12	9	30
Glucose M+3	Negative	182.05	91.9	100	12	9	30
Glucose-6-P	Negative	259.02	96.95	100	27	16	10
Glucose-6-P M+3	Negative	262.02	96.95	100	27	16	10
Fructose-6-P	Negative	259.02	96.95	100	27	16	10
Fructose-6-P M+3	Negative	262.02	96.95	100	27	16	10
Glucose-1-P	Negative	259.02	96.95	100	27	16	10
Glucose-1-P M+3	Negative	262.02	96.95	100	27	16	10
UDP-Glucose	Negative	565.05	322.9	100	20	24	22
UDP-Glucose M+3	Negative	568.05	325.9	100	20	24	22
UDP-GlcNAc	Negative	606.05	158.9	100	22	51	29
UDP-GlcNAc M+3	Negative	609.05	161.9	100	22	51	29
S7P	Negative	289.03	96.95	100	14	20	10
S7P M+3	Negative	292.03	96.95	100	14	20	10
DHAP	Negative	191	110.85	100	13	12	19
DHAP M+3	Negative	194	113.85	100	13	12	19
Glycerol-3-P	Negative	170.9	78.85	100	12	16	29
Glycerol-3-P M+3	Negative	173.9	78.85	100	12	16	29
PEP	Negative	166.97	78.85	100	12	21	26
PEP M+3	Negative	169.97	78.85	100	12	21	26
PYR	Negative	87.01	42.95	100	27	12	14
PYR M+3	Negative	90.01	44.95	100	27	12	14
Asp	Negative	132.03	88.05	100	15	14	13
Asp M+2	Negative	134.03	89.05	100	15	14	13
	Negative	134.03	90.05	100	15	14	13
Asp M+3	Negative	135.03	90.05	100	15	14	13
	Negative	135.03	91.05	100	15	14	13
Glu	Negative	146.05	102	100	16	14	18
Glu M+2	Negative	148.05	102	100	16	14	18
	Negative	148.05	103	100	16	14	18
	Negative	148.05	104	100	16	14	18
Glu M+3	Negative	149.05	104	100	16	14	18
	Negative	149.05	105	100	16	14	18
TCA cycle
		Precursor ion (m/z)	Product ion (m/z)	Dwell time (msec)	Q1 Pre Biass (v)	CE	Q3 Pre Biass (v)
Citrate	Negative	191	111.05	100	14	12	11
Citrate M+2	Negative	193	112.05	100	14	12	11
	Negative	193	113.05	100	14	12	11
Citrate M+3	Negative	194	113.05	100	14	12	11
	Negative	194	114.05	100	14	12	11
Citrate M+4	Negative	195	114.05	100	14	12	11
	Negative	195	115.05	100	14	12	11
Citrate M+5	Negative	196	115.05	100	14	12	11
	Negative	196	116.05	100	14	12	11
Citrate M+6	Negative	197	116.05	100	14	12	11
aKG	Negative	145.01	101	100	16	10	18
aKG M+2	Negative	147.01	102	100	16	10	18
	Negative	147.01	103	100	16	10	18
aKG M+3	Negative	148.01	103	100	16	10	18
	Negative	148.01	104	100	16	10	18
aKG M+4	Negative	149.01	104	100	16	10	18
	Negative	149.01	105	100	16	10	18
aKG M+5	Negative	150.01	105	100	16	10	18
SUCC	Negative	117	73.1	100	21	14	26
SUCC M+2	Negative	119	74.1	100	21	14	26
	Negative	119	75.1	100	21	14	26
SUCC M+3	Negative	120	75.1	100	21	14	26
	Negative	120	76.1	100	21	14	26
SUCC M+4	Negative	121	76.1	100	21	14	26
Mal	Negative	133.1	114.85	100	13	15	21
Mal M+2	Negative	135.1	116.85	100	13	15	21
Mal M+3	Negative	136.1	117.85	100	13	15	21
Mal M+4	Negative	137.1	118.85	100	13	15	21
