## Supplementary material for "Gluconeogenesis and glycogen metabolism in the epidermis and endoderm of *Xenopus tropicalis* embryos and larvae": Table S4

### Sheet: Sheet1
Table S4. Primers used in this study
Name	Sequence (5'-3')	Notes	NCBI Accession no.
eef1a_F	TCCTGAAGTCTGGTGATGCTG	qPCR	NM_001016692.2
eef1a_R	GTAGGAGTCATCAAGGCGGT	qPCR	NM_001016692.2
pck1_F	TGCAGTGAAACAGGGCAAC	ISH	NM_001079568.1
pck1_R	GAAGCCATTTTCTGGGTTGA	ISH	NM_001079568.1
pck1_qF	TCACTCAGGAGCAGAGAGACA	qPCR	NM_001079568.1
pck1_qR	TGCGACCTTTCATACAACCA	qPCR	NM_001079568.1
pck2_F	GAATTGGATGTCCCCACAAG	ISH	NM_001039727.1
pck2_R	CATCCATGATGGGACACTGA	ISH	NM_001039727.1
pck2_qF	CCACTTCCCCTGAAAGCAC	qPCR	NM_001039727.1
pck2_qR	ATCCACTGCCAAAGGAGACA	qPCR	NM_001039727.1
g6pc1_F	GGACAAAGGCCATACTGGTG	ISH	NM_001103061.1
g6pc1_R	GAGGCACAGCAGCACTTTTAC	ISH	NM_001103061.1
g6pc1_qF	GGTGACTGGCTGAATTTGGT	qPCR	NM_001103061.1
g6pc1_qR	TTCAATAGCTGGTGCAGATGAG	qPCR	NM_001103061.1
g6pc1.2_F	TGGCTGTTATAGGGGATTGG	ISH	NM_001113088.1
g6pc1.2_R	GGGATGACAGCCACAACAG	ISH	NM_001113088.1
g6pc1.2_qF	AGGGACAGCTGTAGAGGGAAG	qPCR	NM_001113088.1
g6pc1.2_qR	AGCGAGTCGAAGAGATGGAG	qPCR	NM_001113088.1
g6pc1.3_F	AACATCCCAAGACTGGTTCG	ISH	NM_001005682.1
g6pc1.3_R	TCTTGCAAAAGGACAAAGCA	ISH	NM_001005682.1
g6pc1.3_qF	CTTGTCCCGAGTCTTCCTTG	qPCR	NM_001005682.1
g6pc1.3_qR	GGCTTTGTAAATGGATTGGATG	qPCR	NM_001005682.1
gpd1_F	TGGCACTGAAAGTCTGCATC	ISH	NM_001006807.1
gpd1_R	GTAGTTCCACAGCCAGCACA	ISH	NM_001006807.1
gpd1_qF	GACACAAGCTTCCAGCCAAC	qPCR	NM_001006807.1
gpd1_qR	TGCCGATAAACTGATGAGGA	qPCR	NM_001006807.1
gpd1l_F	AAAGTCCACAGGAACGCACT	ISH	NM_203696.1
gpd1l_R	GTTCACCATGTTCTTTTGCTG	ISH	NM_203696.1
gpd1l_qF	AGGCAGCAAAAACAAGGAAC	qPCR	NM_203696.1
gpd1l_qR	CCCAAGACGGATAACAGCA	qPCR	NM_203696.1
gpd2_F	GCTGCCTGTTTACAAATGGTG	ISH	NM_001114228.1
gpd2_R	CGTCCAATGTGTCTTCTGCC	ISH	NM_001114228.1
gpd2_qF	AGGAGGACAGATCCGGAGAG	qPCR	NM_001114228.1
gpd2_qR	GCACAGAGTCGGTGAAAGG	qPCR	NM_001114228.1
fbp1_F	ACTCGCTTCGTTATGGAGGA	ISH	NM_203814.1
fbp1_R	TGGCTGGGTATAGAAAGATTCC	ISH	NM_203814.1
fbp1_qF	CTAATGTGACAGGGGACCAAG	qPCR	NM_203814.1
fbp1_qR	CAAAGGATCAAAGCACACCA	qPCR	NM_203814.1
ldha_F	AAGGTCACCATTGTGGGTGT	ISH	NM_203822.1
ldha_R	CTTGTGCACCTCCTTCCAGT	ISH	NM_203822.1
ldha_qF	GTCACAGCAAACTCCAGGCTG	qPCR	NM_203822.1
ldha_qR	TCACGATGTTGGGAATGATG	qPCR	NM_203822.1
ldhb_F	GGCTGCTAAACCCAAGAACA	ISH	NM_203551.1
ldhb_R	CCATTGTTGAAACTGGATGGA	ISH	NM_203551.1
ldhb_qF	CCTGTTCCTCAAGACTTCTGTC	qPCR	NM_203551.1
ldhb_qR	TGCAGTCAGGGCTGTATTTG	qPCR	NM_203551.1
pc_F	GGCACTGTGGAGTTCTTGGT	ISH	XM_012962237.3
pc_R	GGATCATTCATTGGGATTGG	ISH	XM_012962237.3
pc_qF	TCCGTAGTGGAGAGGGAATG	qPCR	XM_012962237.3
pc_qR	GCAATGACCTTGACCAGAAGA	qPCR	XM_012962237.3
gys1_F	GAAGCGCAAGCCTGATATTG	ISH	XM_012967492.3
gys1_R	GGCTAGTTGAGGAAAGGAAC	ISH	XM_012967492.3
gys1_qF	CCTCTGTACCTCCGTCTCCA	qPCR	XM_012967492.3
gys1_qR	TCCTCCTCGTCGTATCGTTC	qPCR	XM_012967492.3
gys2_F	GGACCCAGGTGGAGATTTG	ISH, qPCR	NM_001015798.1
gys2_R	TGATGACGTCTGGTTTTCGT	ISH	NM_001015798.1
gys2_qR	AGCCACCTCCCGAAATAAAC	qPCR	NM_001015798.1
pygb_F	AGATGCTGGATTGGGAAATG	ISH	NM_001001904.2
pygb_R	ATGTACGGACTGCGTCTCTG	ISH	NM_001001904.2
pygb_qF	CACAGGTTGTCCTTGCACTC	qPCR	NM_001001904.2
pygb_qR	CATTGGGAGCTTTTGCTGAC	qPCR	NM_001001904.2
pygl_F	TGCCTGGCTACATGAACAAC	ISH	XM_031891291.1
pygl_R	CCTTTTCACGCCATCCTCT	ISH	XM_031891291.1
pygl_qF	ATGGCGTGAAAAGGATCAAC	qPCR	XM_031891291.1
pygl_qR	CGGAATGAATCTTGGCTACA	qPCR	XM_031891291.1
pygm_F	CCGACTCCGACAAGAAGAAG	ISH, qPCR	NM_001428068.1
pygm_R	CCACTCTGCCAAAGAAATGG	ISH	NM_001428068.1
pygm_qR	TTCACTAGGGTGAAGTGCAGA	qPCR	NM_001428068.1
Scaffold primer	AAAAGCACCGACTCGGTGCCACTTTTTCAAGTTGATAACGGACTAGCCTTATTTTAACTTGCTATTTCTAGCTCTAAAAC	guide RNA template; Wu et al., 2018
Scrambled 1	TAATACGACTCACTATAGGGTTCAGCGTGTCCGGCGAGTTTTAGAGCTAGAAATAGC	guide RNA template; Wu et al., 2018
Scrambled 2	TAATACGACTCACTATAGGTGAAGCACTGCACGCCGTGTTTTAGAGCTAGAAATAGC	guide RNA template; Wu et al., 2018
Scrambled 3	TAATACGACTCACTATAGGCCGCCACAACATCGAGGAGTTTTAGAGCTAGAAATAGC	guide RNA template; Wu et al., 2018
Scrambled 4	TAATACGACTCACTATAGGACGAGAAGCGCGATCACAGTTTTAGAGCTAGAAATAGC	guide RNA template; Wu et al., 2018
fbp1 target 1	TAATACGACTCACTATAGGGCACCACCATGACGGACCGTTTTAGAGCTAGAAATAGC	guide RNA template; Wu et al., 2018	NM_203814.1
fbp1 target 2	TAATACGACTCACTATAGGCCCTGACTCGCTTCGTTAGTTTTAGAGCTAGAAATAGC	guide RNA template; Wu et al., 2018	NM_203814.1
fbp1 target 3	TAATACGACTCACTATAGGGTTCGAAGAGCCATCCAAGTTTTAGAGCTAGAAATAGC	guide RNA template; Wu et al., 2018	NM_203814.1
fbp1 target 4	TAATACGACTCACTATAGGATTGTACCAATAGAAGCCGTTTTAGAGCTAGAAATAGC	guide RNA template; Wu et al., 2018	NM_203814.1
fbp1_seq_F	ACACTCTTTCCCTACACGACGCTCTTCCGATCTGACTGCTGACCTGTCCATCT	Nanopore Seq	NM_203814.1
fbp1_seq_R	GTGACTGGAGTTCAGACGTGTGCTCTTCCGATCTGCAGCGCCCATTACTCAC	Nanopore Seq	NM_203814.1
barcode_F_01	AATGATACGGCGACCACCGAGATCTACACCACAAAGACACCGACAACTTTCTTACACTCTTTCCCTACACGACGCTCTTC	Nanopore Seq
barcode_F_02	AATGATACGGCGACCACCGAGATCTACACACAGACGACTACAAACGGAATCGAACACTCTTTCCCTACACGACGCTCTTC	Nanopore Seq
barcode_F_03	AATGATACGGCGACCACCGAGATCTACACCCTGGTAACTGGGACACAAGACTCACACTCTTTCCCTACACGACGCTCTTC	Nanopore Seq
barcode_F_04	AATGATACGGCGACCACCGAGATCTACACTAGGGAAACACGATAGAATCCGAAACACTCTTTCCCTACACGACGCTCTTC	Nanopore Seq
barcode_F_05	AATGATACGGCGACCACCGAGATCTACACAAGGTTACACAAACCCTGGACAAGACACTCTTTCCCTACACGACGCTCTTC	Nanopore Seq
barcode_F_06	AATGATACGGCGACCACCGAGATCTACACGACTACTTTCTGCCTTTGCGAGAAACACTCTTTCCCTACACGACGCTCTTC	Nanopore Seq
barcode_F_07	AATGATACGGCGACCACCGAGATCTACACAAGGATTCATTCCCACGGTAACACACACTCTTTCCCTACACGACGCTCTTC	Nanopore Seq
barcode_F_08	AATGATACGGCGACCACCGAGATCTACACACGTAACTTGGTTTGTTCCCTGAAACACTCTTTCCCTACACGACGCTCTTC	Nanopore Seq
barcode_F_09	AATGATACGGCGACCACCGAGATCTACACAACCAAGACTCGCTGTGCCTAGTTACACTCTTTCCCTACACGACGCTCTTC	Nanopore Seq
barcode_F_10	AATGATACGGCGACCACCGAGATCTACACGAGAGGACAAAGGTTTCAACGCTTACACTCTTTCCCTACACGACGCTCTTC	Nanopore Seq
barcode_R_51	CAAGCAGAAGACGGCATACGAGATGTTGAATGAGCCTACTGGGTCCTCGTGACTGGAGTTCAGACGTGTGCTCTTCCGAT	Nanopore Seq
barcode_R_52	CAAGCAGAAGACGGCATACGAGATTGAGAGACAAGATTGTTCGTGGACGTGACTGGAGTTCAGACGTGTGCTCTTCCGAT	Nanopore Seq
barcode_R_53	CAAGCAGAAGACGGCATACGAGATAGATTCAGACCGTCTCATGCAAAGGTGACTGGAGTTCAGACGTGTGCTCTTCCGAT	Nanopore Seq
barcode_R_54	CAAGCAGAAGACGGCATACGAGATCAAGAGCTTTGACTAAGGAGCATGGTGACTGGAGTTCAGACGTGTGCTCTTCCGAT	Nanopore Seq
barcode_R_55	CAAGCAGAAGACGGCATACGAGATTGGAAGATGAGACCCTGATCTACGGTGACTGGAGTTCAGACGTGTGCTCTTCCGAT	Nanopore Seq
barcode_R_56	CAAGCAGAAGACGGCATACGAGATTCACTACTCAACAGGTGGCATGAAGTGACTGGAGTTCAGACGTGTGCTCTTCCGAT	Nanopore Seq
barcode_R_57	CAAGCAGAAGACGGCATACGAGATGCTAGGTCAATCTCCTTCGGAAGTGTGACTGGAGTTCAGACGTGTGCTCTTCCGAT	Nanopore Seq
barcode_R_58	CAAGCAGAAGACGGCATACGAGATCAGGTTACTCCTCCGTGAGTCTGAGTGACTGGAGTTCAGACGTGTGCTCTTCCGAT	Nanopore Seq
barcode_R_59	CAAGCAGAAGACGGCATACGAGATTCAATCAAGAAGGGAAAGCAAGGTGTGACTGGAGTTCAGACGTGTGCTCTTCCGAT	Nanopore Seq
barcode_R_60	CAAGCAGAAGACGGCATACGAGATCATGTTCAACCAAGGCTTCTATGGGTGACTGGAGTTCAGACGTGTGCTCTTCCGAT	Nanopore Seq
