## Supplementary material for "Gluconeogenesis and glycogen metabolism in the epidermis and endoderm of *Xenopus tropicalis* embryos and larvae": Dataset S2

### Sheet: Sheet1
Dataset S2. Source data for Fig. 2C.
	Con_01	Con_02	Con_03	Con_04	Con_05	Con_06	Ala_01	Ala_02	Ala_03	Ala_04	Ala_05	Ala_06	Lac_01	Lac_02	Lac_03	Lac_04	Lac_05	Lac_06	Gln_01	Gln_02	Gln_03	Gln_04	Gln_05	Gln_06	Glu_01	Glu_02	Glu_03	Glu_04	Glu_05	Glu_06	Gol_01	Gol_02	Gol_03	Gol_04	Gol_05	Gol_06
Glucose M+3	0.000743673	0.0329846	0.141694	0.0826183	0.0965805	0.0653934	0.0127503	0.111985	0	0.182507	0.14925	0.084781	0.465346	0.257749	0.468077	0.183305	0.411844	0.396589	0.137938	0.304739	0.238983	0.357352	0.163912	0.0935864	0.104273	0.149888	0.299215	0.0726173	0.21079	0.195283	0.304538	0.318169	0.474458	1	0.486034	0.484205
Glucose-6-P M+3	0.003092	0.016361	0.01091	0	0.005372	0.003755	0.194985	0.372264	0.216922	0.285456	0.2706	0.231715	0.379089	0.464314	0.701547	0.555124	0.540821	0.58456	0.16042	0.245326	0.38417	0.244935	0.34586	0.428444	0.384716	0.3023	0.518605	0.580747	0.605013	0.643697	0.656644	0.913362	0.578876	1	0.977202	0.855209
Fructose-6-P M+3	0.003971	0.015134	0.003389	0.008804	0.018367	0	0.180564	0.272935	0.224301	0.244642	0.214975	0.237829	0.452136	0.350815	0.507674	0.5382	0.56947	0.527841	0.177191	0.290334	0.339981	0.183252	0.25158	0.314261	0.336148	0.395753	0.415667	0.485878	0.61567	0.647337	0.704707	0.811898	0.807738	0.983873	0.927236	1
Glucose-1-P M+3	0.055745	0.468171	0.068811	0	0.072074	0.09148	0.487329	0.585724	0.677339	0.528943	0.385277	0.477629	0.766156	0.672542	0.777865	0.576108	0.743641	0.811046	0.312984	0.279237	0.368314	0.194225	0.2178	0.717641	0.285572	0.428916	0.418429	0.26357	0.447277	0.544751	0.539888	0.672693	0.573926	1	0.549189
UDP-Glucose M+3	0.182527	0	0.043475	0.03731	0.013438		0.181647	0.299253	0.273633	0.303922	0.675271	0.222205	0.392163	0.470753	0.421091	0.727944	0.746353	0.61059	0.622704	0.535544	0.670452	0.538107	0.529126	0.445035	0.512115	0.509362	0.533509	0.1869	0.504702	1	0.177596	0.479089	0.29307	0.537601	0.71511	0.352844
UDP-GlcNAc M+3	0.046847	0.003535	0	0.004391	0.018791	0.008387	0.289412	0.314349	0.327763	0.353409	0.428105	0.3782	0.675823	0.622504	1	0.756681	0.821148	0.848084	0.424916	0.317865	0.318715	0.500109	0.501005	0.358143	0.515905	0.439472	0.33553	0.435098	0.428473	0.553767	0.72542	0.380882	0.299749	0.42232	0.540485	0.528663
S7P M+3	0.031147	0.044718	0.04137	0.011464	0	0.035378	0.175172	0.194579	0.192706	0.293263	0.174243	0.240305	0.517444	0.545604	0.985838	0.611461	0.532219	0.558983	0.194543	0.236793	0.323668	0.261486	0.376577	0.30661	0.302771	0.350712	0.31284	0.353503	0.430389	0.52754	0.758496	1	0.886524	0.977996	0.973279	0.984287
DHAP M+3	0.046101	0.048667	0.009529	0.003485	0	0.014031	0.118695	0.385468	0.383137	0.362163	0.152759	0.393162	0.744052	0.231444	1	0.769013	0.743368	0.42054	0.118932	0.074078	0.146313	0.101816	0.059507	0.13957	0.170733	0.109618	0.125584	0.21052	0.101398	0.139402	0.330888	0.019186	0.0515	0.050156	0.540428	0.248211
Glycerol-3-P M+3	0.002737	0	0.004103	0.003404	0.001318	0.000992	0.003837	0.004058	0.002967	0.004514	0.002174	0.00451	0.010231	0.011942	0.026151	0.015202	0.009968	0.010618	0.005665	0.008867	0.009893	0.006748	0.006991	0.009643	0.012255	0.01005	0.016318	0.011049	0.017322	0.019334	0.467902	0.492598	0.536475	0.74617	0.626072	1
PEP M+3	0.0251	0.013512	0.014088	0.033754	0	0.001925	0.602007	0.299819	0.291563	0.341952	0.403606	0.464505	0.458084	0.704229	1	0.601259	0.573162	0.821133	0.636776	0.287404	0.530897	0.4587	0.783349	0.590571	0.742984	0.587262	0.670862	0.837171	0.582119	0.965842	0.411354	0.69873	0.747623	0.637836	0.852646	0.785564
PYR M+3	0.00152925	0.1048	0.0322364	0.101387	0.0433156	0.0321495	0.0724846	0.124069	0.184895	0.0543358	0.060616	0.156723	1	0.400966	0.679503	0.405685	0.422655	0.430456	0.0511891	0.0895704	0.102215	0.0987111	0.0683917	0.112728	0	0.0751053	0.0994326	0.0863614	0.0566211	0.0521299	0.0472756	0.0472271	0.0656906	0.162094	0.0367572	0.0184056
