## Supplementary material for "Gluconeogenesis and glycogen metabolism in the epidermis and endoderm of *Xenopus tropicalis* embryos and larvae": Dataset S3

### Sheet: Sheet1
Dataset S2. Source data for Fig. 2D.
	Con_01	Con_02	Con_03	Con_04	Con_05	Con_06	Ala_01	Ala_02	Ala_03	Ala_04	Ala_05	Ala_06	Lac_01	Lac_02	Lac_03	Lac_04	Lac_05	Lac_06	Gln_01	Gln_02	Gln_03	Gln_04	Gln_05	Gln_06	Glu_01	Glu_02	Glu_03	Glu_04	Glu_05	Glu_06	Gol_01	Gol_02	Gol_03	Gol_04	Gol_05	Gol_06
CIT M+2	0.0243223	0.02719	0.0269961	0.0351261	0.0328026	0.0314924	0.155135	0.263958	0.248253	0.340239	0.163549	0.237053	0.635862	0.541496	1	0.599492	0.584794	0.534949	0.117611	0.0639863	0.118707	0.107693	0.04671	0.152499	0.084262	0.0425631	0.103337	0.037345	0.042522	0.0838948	0.036746	0.0854549	0.0364309	0.0873864	0.00401781	0
CIT M+3	0.00696679	0	0.00130025	0.00239668	0.00152048	0.00189942	0.11679	0.222224	0.253973	0.259049	0.109984	0.182562	0.529034	0.450266	1	0.57603	0.610535	0.448897	0.0667971	0.107191	0.0871225	0.0689422	0.0630913	0.106959	0.126219	0.0297614	0.0655328	0.0994103	0.111923	0.120168	0.143976	0.0269647	0.0133233	0.0326674	0.196202	0.0301194
CIT M+4	0.047917	0.031586	0.003908	0	0.003605	0.00431	0.056335	0.07864	0.082552	0.114025	0.063329	0.058187	0.386962	0.304796	1	0.465787	0.413587	0.469227	0.288995	0.332986	0.602732	0.447539	0.365635	0.655858	0.515215	0.222946	0.658055	0.625001	0.340066	0.151145	0.115022	0.041758	0.003424	0.00426	0.244659	0.074289
CIT M+5	0.0259002	0	0.0134276	0.00325856	0.00159832	0.00323038	0.00840544	0.0314181	0.0307918	0.0616826	0.0446307	0.0383519	0.312898	0.340921	1	0.5059	0.467642	0.375665	0.0694917	0.240057	0.176654	0.149771	0.149714	0.153807	0.192171	0.0813149	0.187418	0.13944	0.114124	0.325904	0.282985	0.0289168	0.005939	0.00919067	0.329107	0.225952
CIT M+6	0.112465	0.0337803	0.0310394	0.0193995	0	0.00690931	0.0225424	0.0134377	0.0392457	0.0326471	0.00983651	0.0134363	0.282011	0.290664	1	0.448805	0.494922	0.431531	0.0233426	0.117668	0.141999	0.175715	0.13996	0.200846	0.244888	0.191332	0.232115	0.291547	0.0607854	0.176374	0.0449888	0.0165161	0.00411717	0.000210336	0.177278	0.0389962
a-KG M+2	0.00610888	0.00180978	0.00678836	0.00238069	0.00365363	0	0.222355	0.29909	0.211373	0.3078	0.216846	0.246624	0.601788	0.657671	1	0.695968	0.722847	0.755348	0.0656688	0.0460768	0.048808	0.0433424	0.0508171	0.040967	0.10298	0.0895114	0.072963	0.085515	0.0703089	0.0890477	0.0424911	0.0513701	0.0262657	0.0445733	0.049776	0.0472963
a-KG M+3	0.0156522	0.00617811	0	0.00230332	0.0107942	0.00128266	0.121475	0.163687	0.124518	0.207208	0.132777	0.144774	0.521955	0.505999	1	0.655616	0.643455	0.688454	0.223872	0.197773	0.209591	0.177118	0.213626	0.225209	0.288827	0.269884	0.321995	0.275309	0.265359	0.314811	0.0193664	0.0298391	0.0182464	0.014749	0.0325741	0.0179354
a-KG M+4	0.12573	0.234832	0.0295466	0.034272	0.177897	0.083471	0.481454	0.500062	0.274426	0.275497	0.37239	0.190946	0.496995	0.60487	1	0.646797	0.764217	0.775598	0.352338	0.18942	0.180649	0.172306	0.150222	0.106583	0.658439	0.58726	0.38832	0.325692	0.377806	0.663438	0.132789	0.124597	0.0958286	0	0.152714	0.170496
a-KG M+5	0.0010733	0	3.38153e-05	0.000212661	0.000297246	3.38988e-06	0.0052396	0.00438987	0.00282552	0.00236832	0.00308706	0.00487432	0.0328993	0.0419999	0.0634836	0.0517513	0.051978	0.0530711	0.11674	0.126006	0.157515	0.113698	0.167345	0.183635	1	0.802064	0.751299	0.824421	0.788025	0.885025	0.00285572	0.00114174	0.00041588	0.000517211	0.000487754	0.00251734
SUCC M+2	0.0267672	0.0204432	0.00350528	0	0.0322292	0.0155671	0.193901	0.207988	0.213884	0.260084	0.22852	0.194584	0.506421	0.527102	1	0.558149	0.603433	0.625087	0.228014	0.173507	0.232364	0.109644	0.243664	0.204549	0.340821	0.277308	0.348649	0.377887	0.401246	0.405358	0.0620877	0.0434824	0.0358688	0.0390605	0.0687176	0.0396406
SUCC M+3	0.0162502	0.00344629	0.00313725	0.00856622	0.00914459	0.0105637	0.049442	0.099879	0.0755992	0.15016	0.0433578	0.0637426	0.425049	0.498049	1	0.565062	0.486652	0.480763	0.0771182	0.11522	0.145567	0.139591	0.169178	0.15732	0.191916	0.155118	0.231174	0.154621	0.228327	0.351058	0.0290439	0.00117765	0.0447932	0.025658	0.0115812	0
SUCC M+4	0.000982912	0.00187314	0.00103582	0	0.00102764	0.00125612	0.00689276	0.00710063	0.00598839	0.00788426	0.0034689	0.00122636	0.0382352	0.0490252	0.107556	0.0507338	0.0445832	0.051121	0.217191	0.213601	0.293646	0.172444	0.277785	0.256608	0.72697	0.588518	0.951573	0.734132	0.937353	1	0.00259984	0.000465698	0.00125363	0.00165546	0.00708649	0.000640689
MAL M+2	0.00816639	0.00832797	0.000588291	0.00310305	0	0.00636226	0.202982	0.268096	0.196378	0.264002	0.22646	0.213591	0.509437	0.538969	1	0.630499	0.619749	0.705813	0.21738	0.191465	0.26435	0.212676	0.306845	0.288356	0.382132	0.449299	0.577453	0.556135	0.591786	0.563672	0.0935375	0.0533629	0.000500124	0.0523493	0.0475083	0.0278075
MAL M+3	0.0140311	0.00568758	0.00313863	0.00413373	0	0.00594689	0.147766	0.171454	0.154571	0.191563	0.16714	0.15996	0.390608	0.562659	1	0.667435	0.561846	0.645588	0.116678	0.0901939	0.186189	0.11946	0.136743	0.220373	0.268143	0.208252	0.363371	0.266643	0.396287	0.288227	0.0401768	0.0269785	0.0217042	0.0252067	0.0251393	0.0347414
MAL M+4	0.0249631	0.00981028	0.00431429	0	0.0119228	0.00498793	0.0630098	0.0515494	0.00434985	0.0254336	0.0371885	0.0486504	0.0333824	0.0647664	0.130159	0.0636151	0.0496072	0.0416542	0.211283	0.169069	0.313716	0.179189	0.273751	0.371872	0.70304	0.653802	1	0.895342	0.913079	0.909907	0.0478894	0.038696	0.0199875	0.0186448	0.0228726	0.0264956
