## Supplementary material for "Gluconeogenesis and glycogen metabolism in the epidermis and endoderm of *Xenopus tropicalis* embryos and larvae": Dataset S6

### Sheet: Sheet1
Dataset S5. Source data for Fig. 5C.		Number of reads	Ratio
Intact		18	30.5085
On-target indels	1	16	27.1186
	2	9	15.2542
	3	7	11.8644
	4	5	8.47458
	5	2	3.38983
	6	2	3.38983
	Others	9	15.2542
	Total	59
