## Supplementary material for "Gluconeogenesis and glycogen metabolism in the epidermis and endoderm of *Xenopus tropicalis* embryos and larvae": Dataset S7

### Sheet: Sheet1
Dataset S6. Source data for Fig. 5D.
	Glucose M+3			G6P M+3
	SC	G0 KO		SC	G0 KO
1	0.523096	0.873931	1	4.33344	3.12583
2	0.541814	0.73297	2	4.5942	4.93588
3	0.642184	0.968322	3	6.73915	4.92756
4	0.737074	1.13974	4	7.93952	4.02618
5	0.703509	0.77307	5	6.44768	4.71449
6	0.490489	1.07154	6	6.23098	4.76584
	F6P M+3			G1P M+3
	SC	G0 KO		SC	G0 KO
1	3.93587	2.74726	1	1.05456	1.41522
2	4.86122	2.87266	2	1.67613	0.894522
3	4.86284	3.80279	3	1.44104	1.05125
4	4.76413	3.5055	4	1.00677	1.06397
5	5.3994	3.25321	5	1.4171	0.941037
6	5.20067	4.93909	6	1.66923	0.687469
	UDP-GlcNAc M+3			S7P M+3
	SC	G0 KO		SC	G0 KO
1	3.05891	4.10721	1	7.76404	4.8782
2	4.59401	5.18076	2	8.19223	5.99267
3	4.33046	5.6129	3	9.34624	5.64143
4	3.76864	5.60845	4	7.62827	7.02689
5	3.02427	5.38123	5	8.60526	5.30726
6	4.52998	4.81336	6	7.97316	6.44711
