## Supplementary material for "Gluconeogenesis and glycogen metabolism in the epidermis and endoderm of *Xenopus tropicalis* embryos and larvae": Dataset S8

### Sheet: Sheet1
Dataset S7. Source data for Fig. 5E.
	SC_01	SC_02	SC_03	SC_04	SC_05	SC_06	G0 KO_01	G0 KO_02	G0 KO_03	G0 KO_04	G0 KO_05	G0 KO_06
verticle/mitobrain	0.0859182	0.0886818	0.0821831	0.0803248	0.0470121	0.0904281	0.125256	0.107251	0.0886053	0.118194	0.157456	0.231996
