## Supplementary material for "Gluconeogenesis and glycogen metabolism in the epidermis and endoderm of *Xenopus tropicalis* embryos and larvae": Dataset S9

### Sheet: Sheet1
Dataset S8. Source data for Fig. S2.
	Con_01	Con_02	Con_03	Con_04	Con_05	Con_06	Ala_01	Ala_02	Ala_03	Ala_04	Ala_05	Ala_06	Lac_01	Lac_02	Lac_03	Lac_04	Lac_05	Lac_06	Gln_01	Gln_02	Gln_03	Gln_04	Gln_05	Gln_06	Glu_01	Glu_02	Glu_03	Glu_04	Glu_05	Glu_06	Gol_01	Gol_02	Gol_03	Gol_04	Gol_05	Gol_06
Glucose M+3	0.0165004	0.0237543	0.0482127	0.0349213	0.0380627	0.0310459	0.0192018	0.0415285	0.0163331	0.0573951	0.0499128	0.0354079	0.121031	0.0743237	0.121645	0.0575746	0.108994	0.105561	0.0473676	0.0848961	0.0701016	0.0967334	0.0532114	0.037389	0.0397933	0.0500562	0.0836531	0.0326712	0.0637585	0.0602695	0.0848508	0.0879176	0.123081	0.241322	0.125685	0.125274
Glucose-6-P M+3	0.0374949	0.0881463	0.0673378	0.025691	0.0461992	0.0400261	0.770012	1.44674	0.853751	1.11537	1.05866	0.910221	1.4728	1.79813	2.70372	2.14478	2.09018	2.25714	0.638067	0.962177	1.49219	0.960687	1.34595	1.6612	1.49428	1.17967	2.00537	2.24259	2.33522	2.48289	2.53231	3.51228	2.23545	3.84301	3.75598	3.2903
Fructose-6-P M+3	0.072929	0.131276	0.0698858	0.0981886	0.148173	0.0521735	0.995945	1.47875	1.22455	1.33087	1.17581	1.29526	2.4154	1.88581	2.70569	2.86524	3.02868	2.8111	0.978315	1.5697	1.82919	1.01	1.36714	1.69476	1.80916	2.1207	2.22478	2.59177	3.27016	3.43568	3.73554	4.29581	4.27406	5.19469	4.89866	5.27898
Glucose-1-P M+3	0.103495	0.434115	0.113969	0.058807	0.116585	0.132142	0.449474	0.528352	0.601795	0.482833	0.367664	0.441698	0.672995	0.59795	0.682382	0.520643	0.654946	0.708981	0.30971	0.282657	0.354066	0.214508	0.233406	0.634103	0.287735	0.402647	0.39424	0.270098	0.417366	0.495506	0.491608	0.598071	0.518894	0.860456	0.499064	0.797366
UDP-Glucose M+3	1.09661	0.0714448	0.275828	0.246843	0.134619		0.92539	1.47827	1.35783	1.50022	3.24598	1.11606	1.91505	2.28452	2.05105	3.4936	3.58015	2.94191	2.99886	2.5891	3.22333	2.60115	2.55893	2.16361	2.47896	2.46602	2.57954	0.950087	2.44411	4.77257	0.906344	2.3237	1.44921	2.59878	3.43327	1.73021
UDP-GlcNAc M+3	0.91138	0.561782	0.533253	0.568695	0.684928	0.600952	2.86926	3.07055	3.17881	3.38582	3.98873	3.58592	5.9882	5.55784	8.60482	6.64085	7.1612	7.37862	3.96299	3.09892	3.10578	4.56992	4.57715	3.42403	4.69742	4.08048	3.2415	4.04518	3.9917	5.00302	6.38853	3.60756	2.9527	3.94204	4.89581	4.80039
S7P M+3	0.273874	0.335301	0.320148	0.184783	0.132891	0.293024	0.925788	1.01363	1.00515	1.46031	0.92158	1.2206	2.47504	2.60251	4.59517	2.9006	2.54192	2.66306	1.01347	1.20471	1.59794	1.31648	1.83742	1.52073	1.50335	1.72035	1.54893	1.73298	2.081	2.52074	3.56613	4.65927	4.14564	4.55968	4.53833	4.58815
DHAP M+3	0.0173871	0.0397534	0.0559877	0.0406221	0.0252357	0.0255546	0.30937	0.473778	0.493397	0.600627	0.454115	0.483761	1.40944	1.09155	2.77649	1.4275	1.24299	0.781766	0.282003	0.196233	0.140026	0.133689	0.0955904	0.240273	0.155008	0.145541	0.273098	0.132127	0.339978	1.10292	0.987397	0.273806	0.0199847	0.139695	0.838301	0.107972
Glycerol-3-P M+3	0.647531	0.0482706	0.946831	0.793638	0.336909	0.265598	0.88845	0.937	0.697931	1.03671	0.524437	1.03595	2.28864	2.66334	5.77489	3.37739	2.23113	2.37345	1.28893	1.98997	2.21462	1.5259	1.57926	2.16001	2.73197	2.24906	3.62171	2.46778	3.84147	4.28227	102.513	107.921	117.529	163.45	137.15	219.035
PEP M+3	0.143573	0.079968	0.0831272	0.191073	0.00580248	0.0163693	3.31015	1.65148	1.60616	1.88274	2.22115	2.55542	2.52017	3.87123	5.49469	3.30604	3.15182	4.51291	3.50099	1.58333	2.91983	2.52355	4.30552	3.24738	4.08396	3.22922	3.68809	4.60094	3.20099	5.3072	2.26367	3.84105	4.10942	3.50681	4.68588	4.31767
PYR M+3	0.189923	0.834584	0.38161	0.813278	0.450771	0.381067	0.632856	0.954869	1.33457	0.519563	0.558767	1.15871	6.42279	2.68337	4.42212	2.71283	2.81876	2.86746	0.49992	0.739512	0.818443	0.796572	0.607307	0.884074	0.180377	0.649215	0.801076	0.719481	0.533829	0.505793	0.475491	0.475188	0.590445	1.19223	0.409831	0.295273
