## Supplementary material for "Gluconeogenesis and glycogen metabolism in the epidermis and endoderm of *Xenopus tropicalis* embryos and larvae": Dataset S10

### Sheet: Sheet1
Dataset S9. Source data for Fig. S3B.
	Con_01	Con_02	Con_03	Con_04	Con_05	Con_06	Ala_01	Ala_02	Ala_03	Ala_04	Ala_05	Ala_06	Lac_01	Lac_02	Lac_03	Lac_04	Lac_05	Lac_06	Gln_01	Gln_02	Gln_03	Gln_04	Gln_05	Gln_06	Glu_01	Glu_02	Glu_03	Glu_04	Glu_05	Glu_06	Gol_01	Gol_02	Gol_03	Gol_04	Gol_05	Gol_06
Citrate M+2	0.531622	0.564761	0.562519	0.65647	0.62962	0.61448	2.0433	3.30086	3.11938	4.18237	2.14053	2.98995	7.59861	6.50811	11.8066	7.17832	7.00847	6.43245	1.60967	0.989981	1.62234	1.49506	0.790334	2.01283	1.22429	0.742413	1.44473	0.682112	0.741938	1.22004	0.675191	1.23807	0.67155	1.26039	0.296982	0.250552
Citrate M+3	0.0470719	0.0190979	0.0243189	0.0287214	0.0252031	0.0267247	0.488049	0.911403	1.03888	1.05927	0.460721	0.752145	2.14335	1.82707	4.03444	2.33205	2.4706	1.82157	0.287311	0.449508	0.368925	0.295924	0.272431	0.448574	0.525908	0.1386	0.282235	0.418264	0.468506	0.501614	0.597211	0.12737	0.0725954	0.150269	0.806917	0.140038
Citrate M+4	0.114707	0.0785159	0.0171772	0.00851655	0.0165057	0.0180674	0.133363	0.182794	0.191462	0.261212	0.148863	0.137466	0.866076	0.683986	2.22465	1.04076	0.925081	1.04838	0.648968	0.746458	1.34425	1.00032	0.818812	1.46198	1.1503	0.502594	1.46685	1.3936	0.762147	0.343473	0.263419	0.101057	0.016104	0.0179582	0.550713	0.173152
Citrate M+5	0.0298446	0.00276812	0.0168055	0.00617467	0.00443903	0.00614521	0.0115553	0.0356131	0.0349583	0.0672521	0.0494257	0.0428618	0.329876	0.359172	1.04818	0.531644	0.491648	0.395494	0.0754158	0.253727	0.187445	0.159341	0.159282	0.16356	0.203667	0.0877759	0.198698	0.148541	0.122075	0.343473	0.298605	0.0329982	0.00897685	0.0123762	0.346822	0.238982
Citrate M+6	0.112465	0.0337803	0.0310394	0.0193995	0	0.00690931	0.0225424	0.0134377	0.0392457	0.0326471	0.00983651	0.0134363	0.282011	0.290664	1	0.448805	0.494922	0.431531	0.0233426	0.117668	0.141999	0.175715	0.13996	0.200846	0.244888	0.191332	0.232115	0.291547	0.0607854	0.176374	0.0449888	0.0165161	0.00411717	0.000210336	0.177278	0.0389962
a-Ketoglutarate M+2	1.18376	1.05336	1.20437	1.07068	1.10929	0.998469	7.74293	10.0704	7.40982	10.3346	7.57581	8.47904	19.2518	20.9469	31.3304	22.1085	22.9238	23.9096	2.99033	2.39606	2.47891	2.31313	2.53985	2.24107	4.12204	3.71352	3.21158	3.5923	3.13107	3.69945	2.2873	2.55662	1.79516	2.35046	2.50827	2.43306
a-Ketoglutarate M+3	0.351563	0.239505	0.166431	0.193675	0.294103	0.181602	1.60322	2.1025	1.63921	2.61725	1.73689	1.87879	6.34001	6.1513	11.9942	7.92094	7.7771	8.30934	2.81435	2.50566	2.64543	2.26135	2.69316	2.83017	3.58262	3.35857	3.97493	3.42274	3.30505	3.88996	0.395494	0.519363	0.382246	0.340879	0.551712	0.378568
a-Ketoglutarate M+4	2.16271	2.858	1.54974	1.57985	2.49516	1.89339	4.42971	4.5483	3.11033	3.11716	3.73465	2.57832	4.52875	5.21623	7.73436	5.48342	6.23174	6.30426	3.60686	2.5686	2.5127	2.45953	2.31879	2.04068	5.55762	5.104	3.83617	3.43705	3.76917	5.58948	2.20769	2.15549	1.97215	1.36144	2.33468	2.448
a-Ketoglutarate M+5	0.0419729	0.00032764	0.00163972	0.00857916	0.0118612	0.000459172	0.203631	0.17066	0.109961	0.0922213	0.120109	0.189458	1.27686	1.62998	2.46357	2.00834	2.01714	2.05955	4.53001	4.88951	6.11212	4.41197	6.49353	7.12558	38.8016	31.1214	29.1517	31.9889	30.5767	34.3404	0.111133	0.0446286	0.0164643	0.0203961	0.0192531	0.0980035
Succinate M+2	1.31851	1.16299	0.746472	0.660274	1.45282	1.04309	5.4285	5.77492	5.9199	7.056	6.27983	5.44529	13.1137	13.6223	25.2513	14.3857	15.4993	16.0318	6.26737	4.927	6.37435	3.35653	6.65224	5.69035	9.04141	7.47958	9.23391	9.9529	10.5273	10.6284	2.18708	1.72955	1.54232	1.62081	2.35011	1.63508
Succinate M+3	0.108104	0.0429391	0.0413662	0.0689968	0.0719404	0.0791627	0.277033	0.533731	0.41016	0.789636	0.246068	0.349816	2.18868	2.56021	5.11488	2.90127	2.5022	2.47223	0.41789	0.611811	0.76626	0.735847	0.886426	0.826075	1.00215	0.814867	1.20196	0.81234	1.18747	1.8121	0.173218	0.0313929	0.253373	0.155985	0.0843416	0.0253992
Succinate M+4	0.031581	0.0538558	0.0329049	0.00698702	0.0327002	0.0384172	0.179455	0.184656	0.156826	0.204263	0.0937842	0.0376725	0.96369	1.23367	2.69822	1.27642	1.12253	1.28611	5.44145	5.35162	7.35448	4.32179	6.95759	6.42772	18.1969	14.7326	23.8168	18.3761	23.461	25.0285	0.0720391	0.0186395	0.0383547	0.0484092	0.184302	0.0230181
Malate M+2	0.910668	0.912912	0.805416	0.840344	0.797245	0.885611	3.61645	4.52082	3.52473	4.46397	3.94255	3.7638	7.8728	8.28296	14.6862	9.55423	9.40492	10.6003	3.81643	3.4565	4.4688	3.75109	5.059	4.80222	6.10466	7.03754	8.81748	8.52139	9.01654	8.62606	2.09638	1.5384	0.804192	1.52432	1.45709	1.18346
Malate M+3	0.130263	0.0693759	0.0507748	0.0580366	0.0278705	0.0712682	1.1062	1.27906	1.15586	1.42581	1.24758	1.19519	2.87835	4.1339	7.32542	4.89851	4.12797	4.73908	0.879334	0.686065	1.38659	0.899634	1.02576	1.63605	1.98466	1.5476	2.67959	1.97371	2.91979	2.13122	0.321062	0.224747	0.186258	0.211817	0.211326	0.281397
Malate M+4	2.14151	1.89472	1.80521	1.73494	1.92912	1.81618	2.76116	2.57451	1.80579	2.14917	2.34062	2.5273	2.27863	2.78977	3.85481	2.77102	2.54288	2.41335	5.17605	4.48852	6.84436	4.65334	6.19345	7.79152	13.1852	12.3832	18.0217	16.3171	16.606	16.5544	2.5149	2.36517	2.06047	2.0386	2.10746	2.16647
