## Supplementary material for "Gluconeogenesis and glycogen metabolism in the epidermis and endoderm of *Xenopus tropicalis* embryos and larvae": Dataset S11

### Sheet: Sheet0
Dataset S10. Source data for Fig. S.11, 12.		Number of reads	Ratio	Number of reads	Ratio	Number of reads	Ratio	Number of reads	Ratio	Number of reads	Ratio	Number of reads	Ratio	Number of reads	Ratio	Number of reads	Number of reads
		G0 KO_01		G0 KO_02		G0 KO_03		G0 KO_04		G0 KO_05		G0 KO_06		G0 KO_07		SC_01	SC_02
Intact		2	3.57143	12	54.5455	3	21.4286	4	23.5294	18	30.5085	68	74.7253	6	17.6471	12	20
On-target indels	1	12	21.4286	4	18.1818	3	21.4286	6	35.2941	16	27.1186	10	10.989	11.5	33.8235
	2	10	17.8571	2	9.09091	3	21.4286	2	11.7647	9	15.2542	9	9.89011	10	29.4118
	3	8	14.2857	1	4.54545	2	14.2857	2	11.7647	7	11.8644	2	2.1978	2.5	7.35294
	4	8	14.2857	1	4.54545	1	7.14286	1	5.88235	5	8.47458	1	1.0989	2	5.88235
	5	5	8.92857	1	4.54545	1	7.14286	1	5.88235	2	3.38983	1	1.0989	1	2.94118
	6	3	5.35714	1	4.54545	1	7.14286	1	5.88235	2	3.38983			1	2.94118
	7	3	5.35714
	8	2	3.57143
	9	1	1.78571
	10	1	1.78571
	11	1	1.78571
Others		16	28.5714	2	9.09091	3	21.4286	3	17.6471	9	15.2542	2	2.1978	4	11.7647
Total		56		22		14		17		59		91		34		12	20
