## Supplementary material for "Gluconeogenesis and glycogen metabolism in the epidermis and endoderm of *Xenopus tropicalis* embryos and larvae": Dataset S12

### Sheet: Sheet1
Dataset S11. Source data for Fig. S13A.
	SC_01	SC_02	SC_03	SC_04	SC_05	SC_06	G0 KO_01	G0 KO_02	G0 KO_03	G0 KO_04	G0 KO_05	G0 KO_06
G6P	0.562289	0.825919	0.72542	0.861624	0.863066	0.762379	0.445897	0.458848	0.556222	0.567637	0.618308	0.62383
F6P	1.49708	2.88577	1.67484	1.31347	2.35015	1.96978	1.06374	1.36984	1.59297	1.26348	0.691326	1.55474
G1P	1.06622	1.59154	1.3217	1.18739	1.32582	1.2194	0.814183	0.940903	0.973147	0.838437	0.636905	0.942602
S7P	2.02993	3.26812	2.3778	2.06858	2.93416	2.65764	1.41683	1.61339	1.50475	1.81127	1.20089	1.81212
Asp	25.8681	31.5061	29.0251	27.298	27.6482	29.1848	19.3674	21.0541	20.1342	20.8458	15.4912	18.6923
Glu	21.4551	26.9332	26.366	23.2661	22.2851	20.9779	13.1852	16.6814	16.0503	17.6417	10.621	15.9371
