## Supplementary material for "Gluconeogenesis and glycogen metabolism in the epidermis and endoderm of *Xenopus tropicalis* embryos and larvae": Dataset S13

### Sheet: Sheet1
Dataset S11. Source data for Fig. S13B.
	SC_01	SC_02	SC_03	SC_04	SC_05	SC_06	G0 KO_01	G0 KO_02	G0 KO_03	G0 KO_04	G0 KO_05	G0 KO_06
Glucose M+3	0.523096	0.541814	0.642184	0.737074	0.703509	0.490489	0.873931	0.73297	0.968322	1.13974	0.77307	1.07154
G6P M+3	4.33344	4.5942	6.73915	7.93952	6.44768	6.23098	3.12583	4.93588	4.92756	4.02618	4.71449	4.76584
F6P M+3	3.93587	4.86122	4.86284	4.76413	5.3994	5.20067	2.74726	2.87266	3.80279	3.5055	3.25321	4.93909
G1P M+3	1.05456	1.67613	1.44104	1.00677	1.4171	1.66923	1.41522	0.894522	1.05125	1.06397	0.941037	0.687469
UDP-GlcNAc M+3	3.05891	4.59401	4.33046	3.76864	3.02427	4.52998	4.10721	5.18076	5.6129	5.60845	5.38123	4.81336
S7P M+3	7.76404	8.19223	9.34624	7.62827	8.60526	7.97316	4.8782	5.99267	5.64143	7.02689	5.30726	6.44711
S7P M+4	1.1133	1.14996	1.6411	1.23136	1.67862	1.30218	0.85171	1.19592	1.13394	0.495695	0.590366	0.65273
S7P M+5	0.745148	0.455124	0.82688	0.553181	0.787559	0.602753	0.251499	0.527649	0.438826	0.459425	0.790957	0.295295
Asp M+2	0.250457	0.231064	0.267998	0.277488	0.226435	0.222266	0.216147	0.227426	0.202839	0.273675	0.187659	0.169058
Asp M+3	0.164046	0.110112	0.159761	0.117583	0.184349	0.110985	0.130694	0.133241	0.161753	0.218716	0.163832	0.0747467
Glu M+2	1.25743	1.34526	1.25779	1.34751	1.28556	1.30711	1.59282	1.49581	1.5238	1.56604	1.57709	1.48775
Glu M+3	0.155698	0.153119	0.204674	0.126749	0.158716	0.184944	0.179243	0.205204	0.139825	0.206073	0.132561	0.182541
